# Flexibility and constraint in preimplantation gene regulation in mouse

**DOI:** 10.1101/2020.03.13.990275

**Authors:** Colin C. Conine, Marina Krykbaeva, Lina Song, Robert C. Brewster, Nir Friedman, Oliver J. Rando

## Abstract

Although many features of embryonic development exhibit remarkable stability in the face of environmental perturbations, it is also clear that some aspects of early embryogenesis can be modulated by non-genetic influences during and after fertilization. Among potential perturbations experienced during reproduction, understanding the consequences of differing ex vivo fertilization methods at a molecular level is imperative for comprehending both the basic biology of early development and the potential consequences of assisted reproduction. Here, we set out to explore stable and flexible aspects of preimplantation gene expression using single-embryo RNA-sequencing of mouse embryos fertilized by natural mating, in vitro fertilization, or intracytoplasmic sperm injection, as well as oocytes parthenogenetically activated to develop (parthenotes). This dataset comprises a resource of over eight hundred individual embryos, which we use for three primary analyses. First, we characterize the effects of each fertilization method on early embryonic gene regulation, most notably finding decreased expression of trophectoderm markers at later stages of preimplantation development in ICSI embryos. Second, we find massive gene misregulation in parthenotes beyond the expected defects in imprinted gene expression, and show that many of these changes can be suppressed by sperm total RNA. Finally, we make use of the single-embryo resolution of our dataset to identify both stably-expressed genes and highly-variable genes in the early mouse embryo. Together, our data provide a detailed survey of the molecular consequences of different fertilization methods, establish parthenotes as a “tabula rasa” for understanding the role for sperm RNAs in preimplantation gene regulation, and identify subtypes of preimplantation embryos based on their expression of epivariable gene modules.
