## Supplementary material for "Flexibility and constraint in preimplantation gene regulation in mouse": Table S1

### Sheet: S2
Sample	Total Reads	rRNA	rmsk	Total align	Duplicated Reads rsem
ICSI_4C_1	3724803	284594	248877	3440164	395349
ICSI_4C_2	4388114	351685	160492	4036389	582111
ICSI_4C_3	2422604	139206	83762	2283374	292335
ICSI_4C_5	4074830	196743	225580	3878066	382130
ICSI_4C_6	3955792	323552	348601	3632170	282334
ICSI_4C_7	4354835	220713	164237	4134097	418747
ICSI_4C_8	4162447	246049	235055	3916368	342244
ICSI_4C_9	2824434	230440	294068	2593963	271102
ICSI_4C_10	5560029	290908	411672	5269053	611117
ICSI_4C_11	7464178	521340	630008	6942750	840726
ICSI_4C_12	7379462	337455	658649	7041899	953554
ICSI_4C_13	5445785	367467	344424	5078236	620140
ICSI_4C_14	9529948	622096	379974	8907744	1247168
ICSI_4C_15	7817609	567123	320406	7250414	1063187
ICSI_4C_16	5223075	464472	351101	4758501	597078
ICSI_4C_17	7542117	505242	234158	7036786	1014569
ICSI_4C_18	11600158	753142	581794	10846833	1652002
ICSI_4C_20	3093586	202159	116155	2891376	363081
ICSI_4C_21	6723636	353874	321679	6369602	880523
ICSI_4C_22	5011097	327463	122608	4683588	613367
ICSI_4C_23	3931884	295402	218494	3636393	407080
ICSI_4C_24	3812252	266198	389989	3545988	387146
ICSI_4C_25	3776530	259350	375000	3517135	371768
ICSI_4C_26	5391668	364609	271233	5026976	581737
ICSI_4C_27	7063794	519044	153393	6544659	1109295
ICSI_4C_28	7047734	428093	216809	6619404	879930
ICSI_4C_29	4943738	339285	313899	4604379	605304
ICSI_4C_30	4486329	286293	145539	4199960	594975
ICSI_4C_32	5685019	605640	147745	5079260	731964
ICSI_4C_33	5462933	517556	138115	4945329	731007
ICSI_4C_34	6188395	720675	105120	5467635	824025
ICSI_4C_35	6250025	617821	137855	5632096	785049
ICSI_4C_36	3534316	251457	140224	3282836	443207
ICSI_4C_37	3730638	361948	398213	3368628	427226
ICSI_4C_38	5890401	472722	262818	5417606	721533
ICSI_4C_39	4413189	529028	206221	3884055	428223
ICSI_4C_40	3633604	344993	208532	3288528	376400
ICSI_4C_41	3319374	403791	155276	2915499	433458
ICSI_4C_42	5530538	499009	430701	5031436	873585
ICSI_4C_43	5148842	584070	119610	4564685	741803
ICSI_4C_44	3850570	491059	110300	3359455	508373
ICSI_4C_45	5011303	462928	311027	4548287	755608
ICSI_4C_46	3485155	558536	126044	2926569	415052
ICSI_4C_47	2333914	298328	159026	2035540	263534
ICSI_4C_49	11194183	649196	140193	10544820	2399953
ICSI_4C_50	3975262	465830	249578	3509377	570281
ICSI_4C_51	5673905	525444	334691	5148274	776801
ICSI_4C_52	4230071	541174	207166	3688813	444289
ICSI_4C_53	3028224	399470	186850	2628693	334959
ICSI_4C_54	4062862	325678	410712	3737059	560638
ICSI_4C_55	3176015	349987	240550	2825960	387675
ICSI_4C_56	3407699	348412	210113	3059177	370830
ICSI_4C_57	3794145	491414	206939	3302634	488465
ICSI_4C_58	6487305	910354	163076	5576839	901452
ICSI_4C_59	3569234	506988	156054	3062139	422803
ICSI_4C_60	6565863	485299	399110	6080374	985443
ICSI_4C_61	3859317	414567	233789	3444670	471832
ICSI_4C_62	3374581	490316	135490	2884228	383971
ICSI_4C_63	6410114	475067	431832	5934890	881718
ICSI_4C_64	6003157	647960	442485	5355046	724325
ICSI_4C_65	4706732	612361	280461	4094235	593437
ICSI_4C_66	4087908	501034	330393	3586765	470832
ICSI_4C_67	4540805	475560	415154	4065137	510750
ICSI_4C_68	4365359	362808	188657	4002499	692644
ICSI_4C_69	3498573	228926	271171	3269587	410289
ICSI_4C_70	5194942	389961	193077	4804884	676361
ICSI_4C_71	8058476	518731	416514	7539635	1096794
ICSI_4C_72	10166190	928542	368274	9237524	1638089
ICSI_4C_73	5730854	326016	180498	5404693	805546
ICSI_4C_74	7896161	654887	160543	7241093	1198564
IVF_4C_1	3853517	242223	210523	3611192	332628
IVF_4C_2	2740214	159574	218315	2580626	230744
IVF_4C_3	2937415	194160	217128	2743217	216447
IVF_4C_4	1862077	114207	158913	1747855	140738
IVF_4C_5	3329967	182161	100679	3147790	380860
IVF_4C_7	5250381	244930	110235	5005423	693460
IVF_4C_8	1938459	123981	216545	1814463	128354
IVF_4C_9	2086675	117947	151744	1968705	157857
IVF_4C_10	5707909	280742	156681	5427115	616843
IVF_4C_11	3904323	223401	217733	3680851	341133
IVF_4C_12	4563698	211316	166192	4352337	385881
IVF_4C_13	5091578	237397	152857	4854124	520649
IVF_4C_15	3244249	217262	155728	3026967	312817
IVF_4C_16	3219962	183905	306332	3036009	239934
IVF_4C_17	6342581	508535	232882	5833990	723524
IVF_4C_19	10614776	752816	454380	9861738	1241933
IVF_4C_20	9965247	697498	428055	9267528	1144288
IVF_4C_22	6127839	388997	254014	5738768	637678
IVF_4C_23	10467101	790439	307753	9676504	1338948
IVF_4C_24	9107482	566469	480543	8540830	1093510
IVF_4C_25	8155851	497038	472094	7658662	1000889
IVF_4C_26	13697736	797683	513741	12899817	1865717
IVF_4C_27	4078070	223422	183310	3854514	435781
IVF_4C_29	7094702	482391	234221	6612215	1013545
IVF_4C_30	3779108	174223	312767	3604842	488992
IVF_4C_32	3379456	187576	140219	3191853	418939
IVF_4C_33	3539982	192387	251735	3347529	364198
IVF_4C_34	7336602	549842	235357	6786668	993671
IVF_4C_35	5761108	634065	68863	5126966	715862
IVF_4C_36	6117918	646830	76938	5471028	750308
IVF_4C_37	3182066	292709	248815	2889296	346511
IVF_4C_38	4186216	440635	164416	3745522	484352
IVF_4C_40	9747871	842745	140846	8904980	1460686
IVF_4C_41	2818438	440599	151935	2377775	309722
IVF_4C_42	2564263	360855	55962	2203390	305443
IVF_4C_43	3454704	420257	286299	3034394	350185
IVF_4C_44	5401326	744274	457988	4656961	573119
IVF_4C_45	4523105	660380	289464	3862612	524470
IVF_4C_46	6609087	595066	248499	6013931	988317
IVF_4C_47	3122034	298338	325340	2823634	392588
IVF_4C_48	2757779	278942	286805	2478777	276352
IVF_4C_49	3597386	390755	366564	3206549	397212
IVF_4C_50	3397094	384364	252278	3012668	376459
IVF_4C_51	4804864	622637	271015	4182114	532082
IVF_4C_52	3900623	432834	229595	3467697	497111
IVF_4C_53	6168093	575114	208358	5592854	831626
IVF_4C_54	6233744	580491	431029	5653180	774108
IVF_4C_55	4795867	351507	316797	4444282	623648
IVF_4C_56	7650341	1008294	185950	6641895	1091266
IVF_4C_57	12551242	1453440	481276	11097609	2096623
IVF_4C_58	7087387	454317	378551	6632924	1010540
IVF_4C_59	6473138	549193	303545	5923854	895418
IVF_4C_60	6001328	437475	228918	5563759	699966
IVF_4C_61	6287796	364710	248885	5922870	943833
IVF_4C_62	10528978	793936	590753	9734735	1591402
IVF_4C_63	10835858	950563	216196	9885180	1870082
NM_4C_2	2913707	163783	306321	2749893	251317
NM_4C_3	7279681	461661	310588	6817972	984324
NM_4C_4	8291654	528252	337858	7763342	1134715
NM_4C_5	8079365	493181	159102	7586127	1081927
NM_4C_6	6682809	450011	375543	6232691	809323
NM_4C_7	6736831	423173	211021	6313591	905468
NM_4C_8	4534849	394508	436029	4140296	464198
NM_4C_9	3637896	293229	173090	3344563	341188
NM_4C_10	2036448	188978	55315	1847456	192051
NM_4C_11	2861942	241460	322293	2620450	237718
NM_4C_12	4347787	348280	407075	3999458	500979
NM_4C_13	4552519	379524	408677	4172943	534590
NM_4C_14	4052663	303974	313810	3748624	405495
NM_4C_15	5745080	380871	468078	5364098	625294
NM_4C_16	7656066	447086	293437	7208896	953327
NM_4C_17	3657366	292958	288120	3364339	372072
NM_4C_18	5510700	364510	535774	5146133	704411
NM_4C_19	4316465	352403	557951	3963998	488337
NM_4C_20	9851121	602990	657489	9247938	1480144
NM_4C_21	5005472	368473	576346	4636927	633551
NM_4C_24	3532514	283328	304702	3249117	422789
NM_4C_25	3847397	440976	214717	3406353	414433
NM_4C_26	8939659	1188964	534598	7750453	982536
NM_4C_27	3957026	385938	294463	3571038	450661
NM_4C_28	3969762	423747	303331	3545916	403534
NM_4C_29	5641396	617123	365979	5024216	592123
NM_4C_30	6909760	520502	246150	6389178	892735
NM_4C_31	4347367	407347	230152	3939937	541955
NM_4C_32	4952324	385481	303110	4566731	700136
NM_4C_33	2815140	292119	275990	2522959	284408
NM_4C_35	7358904	532417	425179	6826373	1191759
NM_4C_36	5135701	485643	209765	4649959	731396
NM_4C_37	5023105	498286	253464	4524758	628446
NM_4C_38	9854412	687803	219586	9166475	1544144
NM_4C_39	8467259	578277	111594	7888847	1458000
NM_4C_40	6473904	421455	270122	6052358	1052900
NM_4C_41	2387185	239757	208426	2147389	285497
NM_4C_42	5706081	492635	329515	5213318	823547
NM_4C_43	6724628	517126	324515	6207381	1045886
NM_4C_44	4960948	455620	128844	4505244	702980
NM_4C_45	3257821	289777	328516	2967980	438677
NM_4C_46	4622420	631458	208851	3990913	617498
NM_4C_47	4269812	354107	290412	3915631	626602
NM_4C_48	4203452	614249	180021	3589122	606192
NM_4C_49	4552548	483671	390549	4068808	554960
NM_4C_50	4596223	566444	353728	4029712	559909
NM_4C_51	3830387	299464	712171	3530789	381278
NM_4C_52	6359674	491525	468315	5867987	933975
NM_4C_53	5351114	649958	271124	4701046	713566
NM_4C_54	5868393	597502	414547	5270730	842373
NM_4C_55	8176720	470926	684025	7705602	1045847
NM_4C_56	5300193	522570	459642	4777524	736823
NM_4C_57	3684835	386136	402962	3298616	409520
NM_4C_58	3920364	452416	367291	3467850	458801
NM_4C_59	4451368	484200	374060	3967075	493607
NM_4C_60	3793352	464723	147176	3328558	465138
Parth_4C_1	4615826	223047	216759	4392724	347780
Parth_4C_2	5165145	287384	227560	4877664	425136
Parth_4C_3	5974921	339530	149822	5635309	575609
Parth_4C_4	7693137	283428	122606	7409648	976289
Parth_4C_5	5299476	243452	162745	5055991	605644
Parth_4C_7	4460069	197726	143427	4262300	374843
Parth_4C_8	5375350	388438	426824	4986854	612025
Parth_4C_9	2165240	123948	189073	2041255	168735
Parth_4C_10	2378745	168920	246790	2209791	232306
Parth_4C_11	3919626	339409	403398	3580192	368498
Parth_4C_12	2525247	173353	164239	2351861	244111
Parth_4C_13	4045536	294617	477904	3750879	350858
Parth_4C_14	4109672	349250	148456	3760374	418184
Parth_4C_15	4070479	341892	145891	3728537	429250
Parth_4C_16	3636448	272845	178641	3363568	362487
Parth_4C_17	5313412	369594	439415	4943770	595000
Parth_4C_18	7580569	473822	314687	7106701	864733
Parth_4C_19	12314687	716986	520995	11597559	1635865
Parth_4C_20	8213921	569461	705859	7644421	924472
Parth_4C_21	2129164	131588	131521	1997543	214890
Parth_4C_22	1730863	105848	116111	1624995	173649
Parth_4C_23	5407482	395215	206436	5012229	788712
Parth_4C_24	3023477	179247	176521	2844160	260400
Parth_4C_25	1923784	144936	77083	1778841	164941
parth_4C_26	6370514	723116	537983	5647297	494537
parth_4C_27	7476808	564660	649009	6911927	804714
parth_4C_28	7460440	881829	714558	6578477	636520
parth_4C_29	11879042	454514	115193	11424318	2084126
parth_4C_31	8662820	520790	608137	8141850	994546
parth_4C_32	4537398	262963	283779	4274349	520001
parth_4C_33	5292071	725981	322652	4566035	445314
parth_4C_34	4591692	428933	210287	4162684	446292
parth_4C_35	2827256	251845	209106	2575362	277475
parth_4C_36	4259586	260295	259099	3999169	429266
parth_4C_37	3384460	298909	445458	3085443	280087
parth_4C_38	5677579	574122	572155	5103288	410629
parth_4C_39	5832341	532967	402133	5299277	705743
parth_4C_40	4674584	422967	158112	4251559	626869
parth_4C_41	3786888	297710	259445	3489092	422843
parth_4C_42	3051421	319631	138994	2731709	391558
parth_4C_43	2540235	326757	108279	2213448	323238
parth_4C_44	5946872	372992	120016	5573760	1009824
parth_4C_45	3195647	297992	208168	2897602	389315
parth_4C_46	2963847	316920	159872	2646880	399392
parth_4C_47	4670146	455756	336247	4214284	577587
parth_4C_48	5970170	412892	128156	5557201	821888
parth_4C_49	4762181	431815	146020	4330286	550544
parth_4C_50	4128104	523010	300223	3605024	401499
parth_4C_52	6701884	727819	273888	5973885	699370
parth_4C_53	2162410	226395	159427	1935948	245453
parth_4C_54	5277916	408630	91630	4869206	680643
parth_4C_55	7844301	562025	174638	7282162	1073687
parth_4C_56	4437879	443799	204612	3994022	407081
parth_4C_57	3752305	360245	354486	3391966	322796
parth_4C_58	4081308	360499	113534	3720765	540549
parth_4C_59	5878410	513169	336489	5365159	705131

### Sheet: S3
Sample	Total Reads	rRNA	rmsk	Total align	Duplicated Reads rsem
ICSI_M_1	2296329	186328	139848	2109964	213471
ICSI_M_2	2528441	239532	161474	2288872	228252
ICSI_M_3	3237472	353546	121971	2883868	315710
ICSI_M_4	1847639	130759	124071	1716847	115561
ICSI_M_5	3344312	306758	223619	3037475	316684
ICSI_M_6	2171376	185064	185151	1986262	215416
ICSI_M_7	3857489	277040	454747	3580361	325162
ICSI_M_8	3537301	281361	464290	3255893	284631
ICSI_M_9	3315102	216401	402182	3098637	305490
ICSI_M_10	4507677	300592	408709	4207014	466339
ICSI_M_11	3168631	222976	403082	2945584	286675
ICSI_M_12	3459225	196544	498987	3262632	315899
ICSI_M_13	2769682	133429	343289	2636212	263426
ICSI_M_14	1588015	141883	128096	1446108	121660
ICSI_M_15	1930028	191842	168417	1738163	165474
ICSI_M_16	3121609	338302	266302	2783251	293391
ICSI_M_17	2471169	275976	225249	2195171	206481
ICSI_M_18	2197667	207439	122426	1990190	198031
ICSI_M_20	4260371	466133	90359	3794168	483530
ICSI_M_21	3109612	221804	410402	2887764	236020
ICSI_M_22	3409399	272338	303917	3137013	255290
ICSI_M_23	2876391	205552	483625	2670789	209808
ICSI_M_24	3746462	229225	409972	3517171	317035
ICSI_M_25	6212261	210951	473677	6001238	775556
ICSI_M_26	1853145	92765	262531	1760350	127158
ICSI_M_27	3965558	372250	144683	3593143	567683
ICSI_M_28	4368946	392068	174768	3976725	663784
ICSI_M_29	7208707	749671	194892	6458798	1143291
ICSI_M_30	6511686	725478	261554	5786020	935620
ICSI_M_31	1390224	74876	55908	1315304	152308
ICSI_M_32	3572472	682195	112539	2890173	459557
ICSI_M_33	4235547	545660	146525	3689771	596441
ICSI_M_34	4059080	517319	315959	3541646	585985
ICSI_M_35	3694698	462256	461386	3232335	502497
ICSI_M_36	2406267	308908	207219	2097294	359584
ICSI_M_37	3495486	505422	287976	2989957	525948
ICSI_M_38	3521854	602095	318438	2919676	451694
ICSI_M_39	4358670	535454	520775	3823098	611336
ICSI_M_40	2875095	432643	195912	2442329	371149
ICSI_M_41	4071686	489199	315059	3582326	563781
ICSI_M_42	3452167	558922	240198	2893136	428086
ICSI_M_43	3990185	453386	365632	3536660	587105
ICSI_M_44	5077178	665492	406101	4411506	667437
ICSI_M_45	5331383	566655	755482	4764488	731916
ICSI_M_46	5941546	923989	627449	5017329	704005
ICSI_M_47	4977527	777518	445534	4199856	676508
ICSI_M_48	6179398	759568	311450	5419601	1094055
ICSI_M_49	4177424	557685	432428	3619601	528121
ICSI_M_50	4691500	730638	351188	3960722	608288
ICSI_M_51	6128350	495754	350871	5632406	943724
ICSI_M_52	3654661	425833	332194	3228633	541740
ICSI_M_53	4471177	488804	468748	3982246	599524
ICSI_M_54	6666395	511840	523558	6154269	1007968
ICSI_M_56	1997584	137703	262913	1859851	210643
ICSI_M_57	4459059	242643	195809	4216288	731266
ICSI_M_58	2378938	140436	112205	2238417	332768
ICSI_M_59	3831569	260630	190827	3570854	510227
ICSI_M_60	7207973	604393	542128	6603407	939671
ICSI_M_61	5946110	315471	203507	5630455	962570
ICSI_M_62	7300441	399471	162158	6900765	1442813
ICSI_M_63	3706807	275767	255511	3430901	543749
ICSI_M_64	3596720	233339	348181	3363248	453310
ICSI_M_65	5478869	433939	533481	5044734	702904
ICSI_M_66	5828329	430213	430713	5397891	805394
ICSI_M_68	4952047	411976	470689	4539988	694051
ICSI_M_69	3355630	224718	204311	3130794	453476
ICSI_M_70	10766872	973656	891921	9792912	1670338
ICSI_M_71	4034163	385649	142953	3648456	580073
ICSI_M_72	4133397	432527	557088	3700731	599553
IVF_M_1	3996703	335708	335090	3660929	388852
IVF_M_2	3465576	247036	382261	3218494	280217
IVF_M_3	2504175	221612	331060	2282534	185154
IVF_M_4	3983249	354286	455640	3628913	338248
IVF_M_5	3302266	262738	470812	3039482	250982
IVF_M_6	2891609	232129	428263	2659433	263076
IVF_M_7	4434522	339704	574852	4094775	396715
IVF_M_8	4078087	317637	395484	3760398	393359
IVF_M_9	2322497	117561	182477	2204890	298572
IVF_M_10	2517390	162567	203124	2354757	366544
IVF_M_11	3478425	201347	349169	3276971	469657
IVF_M_12	2516248	196810	202036	2319360	351222
IVF_M_13	3408354	129944	253824	3278339	561620
IVF_M_14	3682375	477726	319212	3204488	395072
IVF_M_16	3185172	515935	309519	2669179	280179
IVF_M_17	5671828	518060	234381	5153556	749897
IVF_M_18	6206005	942787	767004	5263088	527188
IVF_M_20	3650732	489302	270943	3161299	453646
IVF_M_21	3365495	459539	189612	2905850	441203
IVF_M_22	3917108	614651	389949	3302399	447694
IVF_M_23	3266310	414818	307449	2851387	412792
IVF_M_24	3842282	793915	223596	3048250	452183
IVF_M_25	3410337	712152	125057	2698137	405644
IVF_M_26	3380371	730256	176949	2650048	379931
IVF_M_27	3337675	643667	367947	2693931	367841
IVF_M_28	3403011	498871	236356	2904006	409919
IVF_M_29	3930098	522051	652329	3407907	328051
IVF_M_30	4125302	392450	272927	3732681	598300
IVF_M_31	2950695	284820	149452	2665768	418699
IVF_M_32	1459578	125618	127338	1333894	188082
IVF_M_33	2151486	112313	83260	2039097	338942
IVF_M_34	4039940	307928	405813	3731919	501768
IVF_M_35	5181606	391406	300229	4790079	758393
IVF_M_36	5334123	414705	258368	4919273	772562
IVF_M_37	5829230	486025	394193	5343091	896587
IVF_M_38	5070900	264106	134826	4806629	999734
IVF_M_39	3344461	392256	74430	2952145	436020
IVF_M_40	3923031	359622	492073	3563336	433910
IVF_M_41	7489994	712789	1127889	6777055	916807
IVF_M_42	6861615	647819	665490	6213680	1008884
IVF_M_43	6457707	632174	749309	5825388	896875
IVF_M_44	6552861	512986	427520	6039715	984633
IVF_M_45	4841830	157862	148549	4683854	919601
IVF_M_46	2080151	139066	215512	1941033	268419
IVF_M_47	1679595	109600	209452	1569955	217007
IVF_M_48	2683620	191742	265908	2491825	396782
IVF_M_49	5655516	550661	650888	5104740	686405
IVF_M_50	3351619	223471	390985	3128071	432149
IVF_M_51	1913123	117226	247272	1795850	241402
IVF_M_52	2783341	202154	259043	2581139	364795
IVF_M_53	4516399	316327	487095	4199955	657663
IVF_M_54	5577685	428473	730319	5149103	742298
IVF_M_55	7498075	443232	943837	7054576	1104534
IVF_M_56	4201303	342650	761014	3858547	441928
IVF_M_57	4921360	427411	357887	4493738	725612
IVF_M_58	5293282	523710	604970	4769392	750299
IVF_M_59	10614391	578166	1021639	10035994	1409312
IVF_M_60	18482308	83695	339721	18397803	5470409
NM_M_1	3023598	188786	625568	2834772	259116
NM_M_2	1875669	140319	367590	1735333	157489
NM_M_3	2262440	218458	293727	2043958	169114
NM_M_4	2573561	254796	349177	2318737	195682
NM_M_5	2661094	241946	266971	2419118	241082
NM_M_6	2901611	182956	442280	2718615	236678
NM_M_7	2521607	209068	425047	2312516	169049
NM_M_8	3370583	278612	704071	3091937	233282
NM_M_9	3400104	263716	509151	3136343	275391
NM_M_10	2528526	172366	324341	2356126	183062
NM_M_11	2630246	169614	266520	2460588	232550
NM_M_12	3508190	255083	640053	3253075	308381
NM_M_13	2962931	223474	466566	2739408	252736
NM_M_14	2699222	185715	364499	2513477	253725
NM_M_15	1807919	144025	266366	1663872	146034
NM_M_16	2760989	222608	330458	2538338	242684
NM_M_17	2943172	234626	382125	2708476	247585
NM_M_18	2833209	206770	417209	2626417	241549
NM_M_19	2796495	230327	375527	2566140	237946
NM_M_20	3490381	436313	244489	3053971	478103
NM_M_21	3914754	537330	178059	3377279	581404
NM_M_22	3330295	389319	182451	2940875	501188
NM_M_23	3859254	289480	201703	3569626	619267
NM_M_24	3311507	498690	299065	2812719	379324
NM_M_25	3696282	301825	152657	3394361	514016
NM_M_26	3072917	333400	105129	2739429	393622
NM_M_27	2949625	333268	116993	2616275	385826
NM_M_28	3708308	467007	355230	3241194	486948
NM_M_29	2502537	439805	392439	2062701	228125
NM_M_30	3303647	329476	316119	2974067	547989
NM_M_31	11916627	995327	365860	10921125	2214702
NM_M_32	3204520	425844	201712	2778604	471476
NM_M_33	3900339	462195	350188	3438041	615266
NM_M_34	3791424	524168	298394	3267130	508493
NM_M_35	3602615	364611	269995	3237914	557295
NM_M_36	4180470	582659	346540	3597672	556655
NM_M_37	3401812	447299	324797	2954406	424650
NM_M_38	3117820	413403	213514	2704312	391279
NM_M_39	4143803	520647	213550	3623029	583506
NM_M_40	3075424	415481	198040	2659837	420805
NM_M_41	3049433	325265	205209	2724065	459747
NM_M_42	5484713	781671	190036	4702898	781090
NM_M_43	4479666	547639	257133	3931899	669486
NM_M_44	3618593	371083	304434	3247396	571508
NM_M_45	3926472	559179	305437	3367160	531153
NM_M_46	4647223	811133	327339	3835967	638323
NM_M_47	3519670	366275	294312	3153299	497779
NM_M_48	4707222	468494	309312	4238540	823891
NM_M_49	3072776	417467	369676	2655226	327775
NM_M_50	2872425	314548	396328	2557789	366411
NM_M_51	2958800	371469	303392	2587231	412552
NM_M_52	3950278	376166	288434	3573957	551791
NM_M_53	3648972	402731	622614	3246051	426062
NM_M_54	5370140	651004	305316	4719021	770454
NM_M_55	3112415	322501	291125	2789808	423142
NM_M_56	4301152	595047	250492	3705960	611273
NM_M_57	5670619	730697	412349	4939732	823215
NM_M_58	4393879	417845	269225	3975870	722396
Parth_M_1	3811326	333818	405728	3477459	305048
Parth_M_2	3755147	257185	385150	3497941	323963
Parth_M_3	2824235	163832	230418	2660338	216020
Parth_M_4	3568757	223194	262786	3345514	271538
Parth_M_5	2744462	169410	401680	2575004	219484
Parth_M_6	2494810	168681	275942	2326101	226736
Parth_M_7	3494360	265372	335202	3228970	285308
Parth_M_8	2976087	275990	435464	2700080	204617
Parth_M_9	3489030	287839	126810	3201156	359939
Parth_M_10	3312655	290067	175715	3022539	301964
Parth_M_11	2286426	130079	115014	2156307	213647
Parth_M_12	1822382	134791	80804	1687566	139872
Parth_M_13	1652367	172972	61811	1479376	111716
Parth_M_14	3208366	246350	231327	2961952	246098
Parth_M_15	2665731	187768	491209	2477944	169029
Parth_M_16	3205667	334572	49376	2871068	318629
Parth_M_17	5102828	479740	556320	4622962	660177
Parth_M_18	6418572	578772	450351	5839588	982260
parth_M_19	2824320	381277	322797	2442949	277758
parth_M_20	4293868	427308	425272	3866396	384169
parth_M_21	3602869	397450	424251	3205320	368066
parth_M_22	3457763	347319	400463	3110349	340684
parth_M_23	3378757	349990	622718	3028648	275057
parth_M_24	3949582	384015	346972	3565442	448936
parth_M_25	3906764	350942	411721	3555706	440445
parth_M_26	5320893	546842	681099	4773875	528749
parth_M_27	5047629	585705	225653	4461763	610924
parth_M_28	4250553	557891	478051	3692531	414593
parth_M_29	4892962	528185	857490	4364647	460382
parth_M_31	9097610	1410548	812852	7686936	1035547
parth_M_32	4427206	433968	683653	3993079	491599
parth_M_34	6187714	507409	252201	5680168	869319
parth_M_35	6837020	753157	197728	6083733	997814
parth_M_36	8071064	509091	253081	7561733	1390680
parth_M_38	6565893	843031	1073025	5722702	495494
parth_M_39	4541568	596176	607960	3945293	488947
parth_M_40	3405981	426852	379668	2979045	422496
parth_M_41	4769565	701601	688568	4067842	377165
parth_M_42	4044053	442044	593001	3601893	366668
parth_M_44	3031615	334441	183543	2697109	274399
parth_M_45	3705158	530593	102515	3174509	376025
parth_M_46	5234995	796740	169039	4438100	525737
parth_M_47	3550487	637213	269119	2913193	461037
parth_M_48	3922594	730340	274827	3192199	452065
parth_M_49	3147371	484900	156495	2662400	408384
parth_M_50	3720412	641757	219400	3078588	440276
parth_M_51	4405697	791479	203869	3614165	601244
parth_M_52	3534714	743208	184734	2791461	393023
parth_M_53	4815000	319863	220345	4495000	773489
parth_M_54	2094854	334077	108340	1760731	230857
parth_M_55	3760228	481013	383900	3279053	451512
parth_M_56	3600231	521476	259386	3078632	452763
parth_M_57	2613511	386731	223226	2226690	343335
parth_M_58	3328164	524647	319144	2803426	409725
parth_M_59	3991278	678058	281933	3313117	445395
parth_M_60	4947443	803753	399859	4143561	578830
parth_M_61	7243534	723196	173598	6520214	1182605
parth_M_62	4555089	673771	333463	3881167	604493
parth_M_63	8731618	813690	546609	7917734	1321197
parth_M_64	6707587	472496	171426	6234833	1164465
parth_M_65	5531387	376288	175477	5154911	905991
parth_M_66	7329871	555009	383667	6774624	1101505
parth_M_67	2866456	219085	420359	2647317	336156
parth_M_68	3978882	291897	245466	3686841	545858
parth_M_69	6812977	361712	527563	6451168	967599
parth_M_70	7971356	596149	569845	7374980	1212108
parth_M_71	8504299	794671	569836	7709430	1280788
parth_M_72	6440163	375986	177967	6063948	873364
parth_M_73	6623148	496676	338258	6126336	970971

### Sheet: S4
Sample	Total Reads	rRNA	rmsk	Total align	Duplicated Reads rsem
icsi_gfp4C_5	5082530	423225	59214	4659148	694993
icsi_gfp4C_7	3528396	330159	678112	3198025	209550
icsi_gfp4C_9	2666651	225663	453447	2440723	148088
icsi_gfp4C_10	3162695	266452	683184	2895888	191584
icsi_gfp4C_11	3098286	267156	604633	2830888	193033
icsi_gfp4C_12	2719872	202225	506169	2517350	174901
icsi_gfp4C_14	2413726	178833	312104	2234718	145557
icsi_gfp4C_19	2642780	409904	314334	2232805	143860
icsi_gfp4C_20	1483645	130407	65327	1353143	93444
icsi_gfp4C_21	6198891	566279	533817	5632377	460208
icsi_gfp4C_22	4383277	403149	273094	3979991	302232
icsi_gfp4C_23	4104067	356470	514012	3747455	267827
icsi_gfp4C_24	3013546	260532	315617	2752941	183402
icsi_gfp4C_25	2847104	238877	329069	2608161	175793
icsi_gfp4C_26	6647034	506845	304811	6140068	559085
icsi_gfp4C_27	6403074	519971	230314	5882970	588051
icsi_gfp4C_28	4794846	354117	223880	4440596	368129
icsi_gfp4C_29	3505919	287759	249445	3218072	242771
icsi_gfp4C_30	3384188	354697	89448	3029369	247486
icsi_gfp4C_31	4159384	411380	171462	3747873	345652
icsi_gfp4C_32	3911024	286949	113940	3623970	305681
icsi_gfp4C_33	2184827	169831	68498	2014922	170200
icsi_gfp4C_34	3300718	353392	166083	2947281	209483
icsi_gfp4C_35	3282253	280749	210230	3001407	210706
icsi_gfp4C_36	3438842	344778	179482	3093994	255155
icsi_gfp4C_37	4243732	486351	105378	3757283	319136
icsi_gfp4C_38	3462858	389978	150594	3072796	267309
icsi_gfp4C_39	5010627	556199	242119	4454284	454176
icsi_gfp4C_40	4882240	514339	224808	4367768	352297
icsi_gfp4C_41	4497852	411493	294562	4086267	355046
icsi_gfp4C_42	3763921	457886	185582	3305940	305840
icsi_gfp4C_43	4171597	463147	286922	3708320	330565
icsi_gfp4C_44	3167535	310518	217849	2856912	238107
icsi_gfp4C_45	3095065	201840	166474	2893126	209930
icsi_gfp4C_46	2125639	176435	251078	1949150	113487
icsi_gfp4C_47	3032995	334134	282333	2698760	182738
icsi_gfp4C_48	3537767	364215	352953	3173461	196110
icsi_gfp4C_49	3337005	314802	216798	3022096	204096
icsi_gfp4C_50	3650141	295557	384675	3354512	197216
icsi_gfp4C_51	4202261	371029	336947	3831128	311264
icsi_gfp4C_52	3553119	400291	227968	3152722	255467
icsi_gfp4C_53	4735466	440331	394234	4295003	317885
icsi_pi4C_1	4065725	157280	1058466	3907937	275124
icsi_pi4C_2	2227625	175438	273654	2052053	98867
icsi_pi4C_3	2766390	190358	354077	2575867	224254
icsi_pi4C_4	4085785	366131	492102	3719461	242279
icsi_pi4C_5	6453964	720244	808050	5733360	491464
icsi_pi4C_6	3552428	341438	452097	3210842	270825
icsi_pi4C_7	3023914	182031	687973	2841693	160250
icsi_pi4C_13	2582611	169982	463680	2412437	189723
icsi_pi4C_19	4851376	391249	346185	4460013	320159
icsi_pi4C_21	1712741	111651	32472	1600998	130288
icsi_pi4C_22	6913809	727445	634120	6186207	548196
icsi_pi4C_23	1872788	266269	310520	1606427	106553
icsi_pi4C_24	2796470	232478	294187	2563904	106559
icsi_pi4C_25	4452272	479905	242763	3972277	379888
icsi_pi4C_26	8418332	909721	471007	7508381	721495
icsi_pi4C_28	5054920	507847	514142	4546959	356245
icsi_pi4C_29	2805894	268129	122250	2537728	191280
icsi_pi4C_30	4877223	484352	319760	4392750	382468
icsi_pi4C_31	2347977	161378	638395	2186468	82056
icsi_pi4C_32	4216079	371753	260024	3844225	260617
icsi_pi4C_34	3575589	237575	205646	3337894	273376
icsi_pi4C_35	2521690	216192	361611	2305417	107161
icsi_pi4C_36	2255047	235927	134713	2019071	123568
icsi_pi4C_37	4009960	364536	147412	3645381	319382
icsi_pi4C_38	4259770	314934	83328	3944719	408950
icsi_pi4C_39	2585215	273666	292867	2311474	211830
icsi_pi4C_40	4456646	525184	237422	3931342	404472
icsi_pi4C_41	4521208	370601	252948	4150477	338433
icsi_pi4C_42	3730416	311477	155299	3418856	318343
icsi_pi4C_43	3618865	275675	243357	3343090	299870
icsi_pi4C_44	2572411	150670	170432	2421682	175484
icsi_pi4C_45	3090318	213322	230475	2876910	169324
icsi_pi4C_46	2476815	226610	216586	2250134	141926
icsi_pi4C_47	3097681	284350	201278	2813237	224698
icsi_pi4C_48	3772154	327841	287115	3444213	294326
icsi_pi4C_49	3473832	251824	225522	3221929	286316
icsi_pi4C_50	2555806	215864	362908	2339876	134882
icsi_pi4C_51	2355027	285097	211827	2069873	127199
icsi_pi4C_52	2516083	280526	275526	2235490	133321
icsi_pi4C_53	3277041	316120	268723	2960841	201091
icsi_pi4C_54	2885497	331785	241912	2553637	179994
icsi_pi4C_55	3283624	349915	310542	2933625	189846
icsi_pi4C_56	4033297	427695	312451	3605447	276238
icsi_pi4C_57	3047318	380563	225076	2666636	208657
icsi_pi4C_58	4655489	507148	267385	4148242	404655
ivf_gfp4C_1	4930954	423462	354027	4507334	365342
ivf_gfp4C_2	4840473	403522	387650	4436846	263008
ivf_gfp4C_3	4479883	344180	442746	4135598	316128
ivf_gfp4C_4	5284393	495858	299288	4788415	359161
ivf_gfp4C_5	5946367	521439	377102	5424851	540173
ivf_gfp4C_6	5290851	491650	73074	4799133	517941
ivf_gfp4C_7	4147067	377996	80753	3768920	343516
ivf_gfp4C_8	5738871	470600	358742	5268174	476259
ivf_gfp4C_9	4445402	448026	654070	3997202	225921
ivf_gfp4C_10	2787079	316996	331914	2470019	186099
ivf_gfp4C_11	4027286	346777	436967	3680426	220605
ivf_gfp4C_12	3646832	309693	162912	3337066	204484
ivf_gfp4C_13	5994960	549028	532637	5445668	450857
ivf_gfp4C_14	5397004	569699	378682	4827079	370736
ivf_gfp4C_15	3346935	355815	156177	2991069	257904
ivf_gfp4C_16	4604477	476288	158207	4128060	395570
ivf_gfp4C_18	3863010	287915	201847	3574965	304092
ivf_gfp4C_19	3774797	248939	123414	3525796	351116
ivf_gfp4C_20	5557665	636597	181255	4920968	572808
ivf_gfp4C_21	6806128	868260	105673	5937701	662286
ivf_gfp4C_22	5644007	694834	228227	4949085	534411
ivf_gfp4C_23	5161195	674290	210424	4486785	374012
ivf_gfp4C_24	3660576	303349	192739	3357193	280549
ivf_gfp4C_25	4143219	418093	187500	3725012	382546
ivf_gfp4C_26	3055316	362222	207371	2693037	230609
ivf_gfp4C_27	2857232	337262	323906	2519870	219779
ivf_gfp4C_28	2161776	159921	122215	2001783	102394
ivf_gfp4C_29	2241977	225119	74778	2016807	132380
ivf_gfp4C_30	2283085	224680	159628	2058323	112643
ivf_gfp4C_31	2120942	218213	101687	1902654	99491
ivf_gfp4C_32	3013736	245372	50990	2768288	228399
ivf_gfp4C_33	3588138	400209	129022	3187863	221147
ivf_gfp4C_34	5628057	536334	362895	5091570	484420
ivf_gfp4C_35	4833967	451163	402929	4382649	400954
ivf_gfp4C_36	2782262	207629	133142	2574592	191487
ivf_gfp4C_37	6245489	364150	217775	5881230	576423
ivf_gfp4C_38	3500981	345671	183197	3155238	228483
ivf_gfp4C_39	3296254	413614	212542	2882585	192507
ivf_gfp4C_40	2993190	287981	191768	2705130	152065
ivf_gfp4C_41	3889593	369436	528602	3520038	218605
ivf_gfp4C_42	2652487	252262	223826	2400155	159771
ivf_gfp4C_43	2899680	275697	297984	2623919	189648
ivf_gfp4C_44	4096888	443795	349785	3652985	313627
ivf_gfp4C_45	4145058	339331	437305	3805602	316898
ivf_gfp4C_46	5122992	410581	375398	4712266	380862
ivf_gfp4C_47	4462593	374837	306226	4087624	359674

### Sheet: S5
Sample	Total Reads	rRNA	rmsk	Total align	Duplicated Reads rsem
icsi_gfpM_1	4299640	379888	1199402	3919117	377230
icsi_gfpM_2	7889717	1178594	1280375	6710402	703988
icsi_gfpM_3	3973523	345121	1071902	3627878	299547
icsi_gfpM_4	3471080	284339	851480	3186407	181861
icsi_gfpM_5	3838474	331461	1331826	3506377	214464
icsi_gfpM_6	3623325	441877	113710	3181132	491892
icsi_gfpM_7	5627265	489025	113366	5138047	609284
icsi_gfpM_8	5487339	712591	528733	4774653	436218
icsi_gfpM_9	2853470	366274	248167	2487047	248446
icsi_gfpM_10	2236260	279139	311832	1957052	157855
icsi_gfpM_11	4182257	472117	344087	3710030	323667
icsi_gfpM_12	4672864	288137	121490	4384602	545041
icsi_gfpM_13	3940920	388234	157568	3552529	431811
icsi_gfpM_14	3203081	390016	380011	2812963	278773
icsi_gfpM_15	3256688	357505	753042	2899039	216626
icsi_gfpM_16	1993405	229230	407691	1764089	120230
icsi_gfpM_17	3094114	285050	525275	2808992	208592
icsi_gfpM_18	2882348	310145	650309	2572014	170740
icsi_gfpM_19	2225307	234446	334558	1990769	176881
icsi_gfpM_20	3357364	523203	387201	2834082	262154
icsi_gfpM_21	1948511	214870	157883	1733580	156436
icsi_gfpM_22	2626360	419921	508635	2206299	147169
icsi_gfpM_23	2143596	270317	449267	1873150	138147
icsi_gfpM_24	2865371	400755	634018	2464404	181533
icsi_gfpM_25	3771142	391520	580661	3379388	373799
icsi_gfpM_26	4052977	728147	533411	3324630	356142
icsi_gfpM_27	3868659	390952	956607	3477530	299204
icsi_gfpM_28	3932908	437277	956632	3495410	325605
icsi_gfpM_29	2979003	321122	538595	2657730	277690
icsi_gfpM_30	4274924	383410	538068	3891307	528725
icsi_gfpM_31	3350214	287454	156586	3062608	406472
icsi_gfpM_32	2471013	334132	192977	2136789	258021
icsi_gfpM_33	4469477	419761	565420	4049448	548631
icsi_gfpM_34	2890741	447405	265410	2443189	249935
icsi_gfpM_35	4762755	115004	113670	4647542	685828
icsi_gfpM_36	2726719	271708	402731	2454836	230739
icsi_gfpM_37	2686888	302419	358364	2384346	232724
icsi_gfpM_38	3219011	296049	286319	2922770	287762
icsi_gfpM_40	2984237	265037	697857	2718965	200527
icsi_gfpM_41	2207285	257748	433794	1949336	164251
icsi_piM_1	3957024	436139	221742	3520353	513287
icsi_piM_2	3852410	337578	964557	3514259	302330
icsi_piM_3	2914752	184407	1077198	2729952	86308
icsi_piM_4	2564574	289585	132682	2274733	283760
icsi_piM_5	8089346	1019443	1628062	7068756	639778
icsi_piM_6	3426462	321430	1144511	3104463	212832
icsi_piM_7	5391087	355455	2177400	5034905	247288
icsi_piM_8	2947310	290420	657882	2656594	176112
icsi_piM_9	2914345	278268	605869	2635794	194280
icsi_piM_10	4920100	507977	245594	4412008	553246
icsi_piM_12	1195292	126566	138589	1068588	115261
icsi_piM_13	4977486	686262	597333	4291009	535781
icsi_piM_14	2960831	413521	381886	2547200	233447
icsi_piM_15	3447095	422397	445825	3024543	285585
icsi_piM_16	2985051	302379	623741	2682569	206030
icsi_piM_17	3021868	329596	502842	2692167	261010
icsi_piM_18	2623666	385726	231794	2237857	244414
icsi_piM_19	4306371	415578	1226100	3890624	224112
icsi_piM_20	3588932	387650	1065828	3201125	185126
icsi_piM_21	3224198	345834	505672	2878252	294645
icsi_piM_22	1370879	123668	108612	1247160	131563
icsi_piM_23	2433489	183231	318376	2250164	198564
icsi_piM_24	3368192	516859	543670	2851002	299739
icsi_piM_25	3137067	406086	374768	2730795	276570
icsi_piM_26	5348700	717189	432780	4631244	568543
icsi_piM_27	3850214	494187	375143	3355828	313581
icsi_piM_28	5015581	773967	349363	4241272	468143
icsi_piM_29	10805679	1764357	193255	9040628	1706491
icsi_piM_30	3106549	403688	317142	2702692	309797
icsi_piM_31	2599155	332187	325886	2266834	213713
icsi_piM_32	2563370	365149	478386	2198070	196464
icsi_piM_33	2709180	353035	436494	2356009	258186
icsi_piM_34	2977677	378249	440889	2599254	295157
icsi_piM_35	3635247	400023	815679	3235040	308821
icsi_piM_36	3433163	395092	813401	3037874	295575
icsi_piM_37	5081109	384842	948672	4695988	541732
icsi_piM_38	4401101	410577	959671	3990243	401277
icsi_piM_40	6353567	604649	443305	5748695	644493
icsi_piM_41	2984635	319452	411828	2665098	267444
icsi_piM_42	2896007	247107	395916	2648742	319473
icsi_piM_43	3033792	297127	445167	2736446	285459
icsi_piM_44	1772649	201462	264937	1571092	134638
icsi_piM_45	2957928	348910	537263	2608882	249647
icsi_piM_46	2319314	314653	560599	2004434	143937
icsi_piM_47	3423096	322056	1088904	3100621	122737
ivf_gfpM_1	2454489	183644	416745	2270781	214658
ivf_gfpM_2	11072389	890814	108306	10181245	1710279
ivf_gfpM_3	3323739	433698	606773	2889902	237898
ivf_gfpM_4	4624996	568251	875699	4056566	316807
ivf_gfpM_5	5843880	283759	80396	5560000	741268
ivf_gfpM_6	2954631	366601	348784	2587950	238728
ivf_gfpM_7	2878020	254728	128148	2623219	296642
ivf_gfpM_8	2475703	284568	241410	2191078	191865
ivf_gfpM_9	5876086	374669	696783	5501148	590750
ivf_gfpM_11	3450698	396971	596449	3053535	215848
ivf_gfpM_12	2856934	345795	613871	2510973	203440
ivf_gfpM_13	3068907	306550	801583	2762179	205565
ivf_gfpM_14	2831325	333851	629876	2497308	201679
ivf_gfpM_15	3323453	333813	585315	2989408	254358
ivf_gfpM_16	2644235	358028	118252	2286065	292387
ivf_gfpM_17	3390877	331817	518202	3058899	311502
ivf_gfpM_18	3575215	306520	580167	3268492	324985
ivf_gfpM_19	4691712	351295	579719	4340151	524511
ivf_gfpM_20	4267326	320115	586878	3946944	437609
ivf_gfpM_21	3150990	226286	727368	2924526	284293
ivf_gfpM_22	6480160	475612	642602	6004370	843103
ivf_gfpM_23	3216352	602545	246690	2613712	279743
ivf_gfpM_24	2627770	344706	395168	2282943	210862
ivf_gfpM_25	2223252	271683	292263	1951461	218773
ivf_gfpM_26	2272539	264071	334254	2008324	212160
ivf_gfpM_27	4274802	445451	150841	3829189	490771
ivf_gfpM_28	2818331	385366	361013	2432840	268779
ivf_gfpM_29	3201364	356842	666856	2844317	261356
ivf_gfpM_30	4787182	349659	521016	4437313	598198
ivf_gfpM_31	3182342	499644	215128	2682537	343813
ivf_gfpM_32	6317478	606133	124367	5711140	925478
ivf_gfpM_33	3677587	590079	304423	3087387	352829
ivf_gfpM_34	3329191	324981	488328	3004024	342470
ivf_gfpM_35	3581404	510425	361030	3070789	347852
ivf_gfpM_36	3114175	461331	369928	2652712	326068
ivf_gfpM_37	3703474	557598	122303	3145724	382025
ivf_gfpM_38	3442297	507488	563450	2934621	333520
ivf_gfpM_39	3441419	404191	658630	3037073	290327
ivf_gfpM_40	3468592	331786	491939	3136614	336444
ivf_gfpM_41	2930387	399516	266329	2530751	264998
ivf_gfpM_42	3768875	307459	461156	3461299	318626
ivf_gfpM_43	2744050	292243	591922	2451700	203072
ivf_gfpM_44	3937374	363745	98094	3573497	433548
ivf_gfpM_45	2555953	264352	125363	2291487	305110
ivf_gfpM_46	6377695	388551	154135	5988949	935162
ivf_gfpM_47	3735060	500735	832119	3234159	259290
ivf_gfpM_48	3216456	370517	548342	2845798	312937
ivf_gfpM_49	2256329	326953	393589	1929325	155770
ivf_gfpM_50	2991347	312723	419158	2678483	266135
ivf_gfpM_51	1854660	254435	174782	1600144	177370
ivf_gfpM_52	3787819	365466	729154	3422153	288286
ivf_gfpM_53	2832277	312707	621421	2519401	215114
ivf_gfpM_54	2415096	244613	403076	2170390	213126
ivf_gfpM_55	2466733	382953	96921	2083520	212622

### Sheet: S6
Sample	Total Reads	rRNA	rmsk	Total align	Duplicated Reads rsem
gfp_4Cp_1	5682186	267289	224817	5414825	415803
gfp_4Cp_2	6470347	382137	123163	6088136	571491
gfp_4Cp_3	6552276	397784	110274	6154418	565822
gfp_4Cp_4	4988788	325571	74227	4663186	363367
gfp_4Cp_5	7632261	351816	110631	7280411	720204
gfp_4Cp_6	7468739	464063	105286	7004605	715811
gfp_4Cp_7	3456450	175358	53204	3281083	228524
gfp_4Cp_9	6186026	473439	274322	5712483	409246
gfp_4Cp_10	4254879	250248	63233	4004542	339750
gfp_4Cp_11	6496062	329300	118816	6166687	591108
gfp_4Cp_12	3859806	298644	70579	3561147	233065
gfp_4Cp_13	4406907	282060	84801	4124779	311406
gfp_4Cp_14	7688075	208677	154453	7479321	737500
gfp_4Cp_15	6382120	379952	67771	6002144	590134
gfp_4Cp_16	4719385	330063	93696	4389292	304011
gfp_4Cp_17	7443216	454817	219962	6988319	552009
gfp_4Cp_19	4489204	287459	90758	4201708	343644
gfp_4Cp_21	6295535	435523	184200	5859956	388797
gfp_4Cp_22	4733249	286522	161205	4446700	283115
gfp_4Cp_23	6015713	308856	158372	5706801	421035
rna_4Cp_1	6530589	372066	146810	6158447	493160
rna_4Cp_2	5193463	274123	85308	4919313	439334
rna_4Cp_3	6513831	371671	124676	6142093	589097
rna_4Cp_4	5844089	356162	74694	5487878	536248
rna_4Cp_5	3245108	166406	61102	3078670	213173
rna_4Cp_6	4948427	395172	43780	4553225	421916
rna_4Cp_7	4595341	167516	128407	4427783	349149
rna_4Cp_8	5141675	292072	86455	4849561	408149
rna_4Cp_10	5287915	177406	103246	5110481	464416
rna_4Cp_11	6200673	330313	152477	5870312	485978
rna_4Cp_12	4304751	255169	90328	4049559	348019
rna_4Cp_13	6083577	327328	448016	5756195	426959
rna_4Cp_14	3462519	117093	40586	3345388	327533
rna_4Cp_15	4556787	333629	101363	4223111	397479
rna_4Cp_16	5419522	180782	83070	5238708	507024
rna_4Cp_17	3859706	199447	61782	3660230	301902
rna_4Cp_18	2714872	122487	56682	2592353	191989
rna_4Cp_22	6661100	455107	142864	6205955	543520
rna_4Cp_23	5523876	247282	72687	5276496	504277
rna_4Cp_24	5084695	353148	216550	4731527	318343
